# A robust, sensitive phylogenetic method enables gene-level metagenomic analyses

**DOI:** 10.64898/2026.07.15.738679

**Authors:** Nghi Tran, Kathryn Kananen, Patrick H. Bradley

## Abstract

A key goal in the microbiome field is to move from taxonomic associations towards mechanistic hypotheses about microbial gene function. However, most methods for linking microbiome changes to specific genes are biased towards finding marker genes, with weak evidence for functional relevance. Phylogenetic regression can address this issue and has been previously applied to changes in microbial prevalence, but many environments (such as the gut in health vs. disease) are characterized more by changes in abundance, which presents unique statistical challenges. We show that when applied to real differential abundances from metagenomes, phylogenetic regression has an anti-conservative bias, indicating inflated false positives. We develop an alternative non-parametric method called “robust permutration,” designed specifically for differential abundance data, and evaluate its performance against phylogenetic regression as well as several other phylogenetic comparative methods in realistic simulations of metagenomic data. These results show that robust permutration is the most powerful method that appropriately controls the false positive rate. We further apply robust permutration to a human case-control study of liver cirrhosis, revealing that *Lachnospiraceae* abundance in disease is linked to a previously uncharacterized iron-sulfur transcription factor encoded near homologs of the butyryl-CoA oxygen oxidoreductase system, a recently discovered system for oxygen detoxification. This illustrates how robust, sensitive phylogenetic methods can enable the generation of new molecular hypotheses directly from metagenomic case-control data.

**Importance:** Previously, we showed that phylogenetic regression can effectively detect genes associated with microbial presence or absence while correcting for evolutionary relationships. Unexpectedly, however, we here observe that this method can lead to high false positive rates when applied to microbial abundance data. In realistic simulations, other methods we test either have similar problems with false positives, or display very low power. We outline a new statistical test that better accounts for measurement uncertainty, outliers, and model violations, achieving more balanced sensitivity and accuracy than competing methods. Applying this test to a cirrhosis study reveals an uncharacterized transcription factor enriched in disease, with an apparent role in oxidative stress based on its sequence and gene neighborhood. This suggests a functional explanation for the observed taxonomic shifts, and demonstrates how improved phylogenetic methods could help inform future microbiome-targeted treatments.
