## Supplemental Table 2 for "A robust, sensitive phylogenetic method enables gene-level metagenomic analyses"

name	Pfam	Pfam Description	# of Pfam Neighbors	# of Queries with Pfam Neighbors	# of Sequences in SSN Cluster	# of Sequences in SSN Cluster with Neighbors	Average Distance	Co-occurrence	Co-occurrence Ratio	Median Distance	annotation	Query Accessions	Query-Neighbor Accessions	Query-Neighbor Arrangement
none	none	none	303	123	151	149	5.78	0.82	123/149	6	none	A0A173T5M9|A0A174CFV8|A0A096BA89|A0A0S2W660|A0A174M3K4|A0A1B2I424|A0A1C5P3N0|A0A1C6ICU8|A0A1Y4BSM4|A0A1Y4HF46|A0A1Y4MPM3|A0A1Y4VJC4|A0A1Y4WC39|A0A356ARJ9|A0A395YJR9|A0A3D2IAS3|A0A3D4I256|A0A3E3IP72|A0A410PYX9|A0A4D7AYS9|A0A4P9C3Q2|A0A4Z0Y0I9|A0A644XH89|A0A644YKM1|A0A644Z544|A0A644ZQ63|A0A6I2QXN0|A0A6N7WE52|A0A6S6XNM3|A0A6S6YBY1|A0A7G8TBU0|A0A7X3DJX8|A0A810Q185|A0A845RFW1|A0A853JJV1|A0A8J6J203|A0A…	none:A0A173T5M9:A0A173T337:::None:None:TrEMBL|none:A0A173T5M9:A0A173T3H4:::None:None:TrEMBL|none:A0A173T5M9:A0A173T357:::None:None:TrEMBL|none:A0A174CFV8:A0A174CD03:::None:None:TrEMBL|none:A0A174CFV8:A0A174CD49:::None:None:TrEMBL|none:A0A174CFV8:A0A174CFY3:::None:None:TrEMBL|none:A0A096BA89:A0A096CNF2:::None:None:TrEMBL|none:A0A096BA89:A0A096CNG1:::None:None:TrEMBL|none:A0A0S2W660:A0A0S2W601:::No…	none:A0A173T5M9:normal:A0A173T337:normal:-5|none:A0A173T5M9:normal:A0A173T3H4:normal:-4|none:A0A173T5M9:normal:A0A173T357:complement:-2|none:A0A174CFV8:complement:A0A174CD03:complement:-5|none:A0A174CFV8:complement:A0A174CD49:normal:8|none:A0A174CFV8:complement:A0A174CFY3:complement:10|none:A0A096BA89:complement:A0A096CNF2:normal:-6|none:A0A096BA89:complement:A0A096CNG1:complement:4|none:A0A0S2W6…
Rubredoxin-Acyl-CoA_dh_1-ETF_alpha-Acyl-CoA_dh_M-Acyl-CoA_dh_N	PF00301-PF00441-PF00766-PF02770-PF02771	Rubredoxin-Acyl-CoA dehydrogenase, C-terminal domain-Electron transfer flavoprotein FAD-binding domain-Acyl-CoA dehydrogenase, middle domain-Acyl-CoA dehydrogenase, N-terminal domain	123	123	151	149	1.01	0.82	123/149	1	BOOR BCR	A0A173T5M9|A0A096BA89|A0A0S2W660|A0A174M3K4|A0A1C5P3N0|A0A1C6GVF0|A0A1C6ICU8|A0A1C6KCP8|A0A1Y4BSM4|A0A1Y4HF46|A0A1Y4MPM3|A0A1Y4VJC4|A0A1Y4WC39|A0A350TJL6|A0A356ARJ9|A0A395YJR9|A0A3E3IP72|A0A410PYX9|A0A4D7AYS9|A0A4P9C3Q2|A0A4Z0Y0I9|A0A6I2QXN0|A0A6N7WE52|A0A6N8I145|A0A6S6XNM3|A0A6S6YBY1|A0A7G8TBU0|A0A810Q185|A0A845RFW1|A0A8J6J203|A0A8J7W333|A0A927W3N8|A0A928Q526|A0A9D2LIC3|A0A9D2NYV2|A0A9D2W7L4|A0A…	PF00301-PF00441-PF00766-PF02770-PF02771:A0A173T5M9:A0A173T3I9:::None:None:TrEMBL|PF00301-PF00441-PF00766-PF02770-PF02771:A0A096BA89:A0A096CNF6:::None:None:TrEMBL|PF00301-PF00441-PF00766-PF02770-PF02771:A0A0S2W660:A0A0S2W615:::None:None:TrEMBL|PF00301-PF00441-PF00766-PF02770-PF02771:A0A174M3K4:A0A174IH34:::None:None:TrEMBL|PF00301-PF00441-PF00766-PF02770-PF02771:A0A1C5P3N0:A0A1C6IDL1:::None:None:T…	PF00301-PF00441-PF00766-PF02770-PF02771:A0A173T5M9:normal:A0A173T3I9:normal:1|PF00301-PF00441-PF00766-PF02770-PF02771:A0A096BA89:complement:A0A096CNF6:complement:-1|PF00301-PF00441-PF00766-PF02770-PF02771:A0A0S2W660:complement:A0A0S2W615:complement:-1|PF00301-PF00441-PF00766-PF02770-PF02771:A0A174M3K4:normal:A0A174IH34:normal:1|PF00301-PF00441-PF00766-PF02770-PF02771:A0A1C5P3N0:normal:A0A1C6IDL1:…
Flavodoxin_1-ODP	PF00258-PF19583	Flavodoxin-ODP family beta lactamase	115	115	151	149	2.04	0.77	115/149	2	BOOR FDP	A0A173T5M9|A0A096BA89|A0A0S2W660|A0A174M3K4|A0A1C5P3N0|A0A1C6GVF0|A0A1C6ICU8|A0A1C6KCP8|A0A1Y4BSM4|A0A1Y4HF46|A0A1Y4MPM3|A0A1Y4VJC4|A0A1Y4WC39|A0A350TJL6|A0A395YJR9|A0A3D2IAS3|A0A3E3IP72|A0A410PYX9|A0A4D7AYS9|A0A4P9C3Q2|A0A6I2QXN0|A0A6N7WE52|A0A810Q185|A0A845RFW1|A0A853JJV1|A0A8J6J203|A0A8J7W333|A0A928Q526|A0A9D2NYV2|A0A9D2W7L4|A0AA37ABC5|A0AA97D919|A0AAC9QW62|A0AAW5EZN8|A0AAX1KIR1|A0AB74EUV8|A0A…	PF00258-PF19583:A0A173T5M9:A0A173T7G7:::None:None:TrEMBL|PF00258-PF19583:A0A096BA89:A0A096BBA9:::None:None:TrEMBL|PF00258-PF19583:A0A0S2W660:A0A0S2W600:::None:None:TrEMBL|PF00258-PF19583:A0A174M3K4:A0AAP3LSS7:::None:None:TrEMBL|PF00258-PF19583:A0A1C5P3N0:A0A1C5P438:::None:None:TrEMBL|PF00258-PF19583:A0A1C6GVF0:A0A1C6GV97:::None:None:TrEMBL|PF00258-PF19583:A0A1C6ICU8:A0A1C5P438:::None:None:TrEMBL|…	PF00258-PF19583:A0A173T5M9:normal:A0A173T7G7:normal:2|PF00258-PF19583:A0A096BA89:complement:A0A096BBA9:complement:-2|PF00258-PF19583:A0A0S2W660:complement:A0A0S2W600:complement:-2|PF00258-PF19583:A0A174M3K4:normal:A0AAP3LSS7:normal:2|PF00258-PF19583:A0A1C5P3N0:normal:A0A1C5P438:normal:2|PF00258-PF19583:A0A1C6GVF0:complement:A0A1C6GV97:complement:-2|PF00258-PF19583:A0A1C6ICU8:normal:A0A1C5P438:nor…
ODP	PF19583	ODP family beta lactamase	63	63	151	149	4.9	0.42	63/149	5		A0A173T5M9|A0A174CFV8|A0A350TJL6|A0A356ARJ9|A0A3D2IAS3|A0A4Z0Y0I9|A0A6N8I145|A0A6S6YBY1|A0A7G8TBU0|A0A810Q185|A0A927W3N8|A0A410Q3G3|A0A133SGZ1|A0A943U2V0|A0A1C5V3C4|A0A1C5WRH1|A0A2A6ZAY7|A0A2A7A3S9|A0A2A7AC30|A0A2A7APQ7|A0A2A7AXJ4|A0A2T3FQV9|A0A329U512|A0A329UNY8|A0A367FWT8|A0A373B539|A0A373BUJ4|A0A373C0D4|A0A373CB44|A0A373CP17|A0A373CVK1|A0A373NVR5|A0A396MVC8|A0A3A6CC42|A0A3A6JF83|A0A3A6K4K2|A0A…	PF19583:A0A173T5M9:A0A173T5U8:::None:None:TrEMBL|PF19583:A0A174CFV8:A0A174CCY1:::None:None:TrEMBL|PF19583:A0A350TJL6:A0A350TJL9:::None:None:TrEMBL|PF19583:A0A356ARJ9:A0A356ANV7:::None:None:TrEMBL|PF19583:A0A3D2IAS3:A0A3D2IB29:::None:None:TrEMBL|PF19583:A0A4Z0Y0I9:A0A4Z0YI10:::None:None:TrEMBL|PF19583:A0A6N8I145:A0A6N8I1K0:::None:None:TrEMBL|PF19583:A0A6S6YBY1:A0A6S6XLA2:::None:None:TrEMBL|PF19583…	PF19583:A0A173T5M9:normal:A0A173T5U8:normal:6|PF19583:A0A174CFV8:complement:A0A174CCY1:complement:-6|PF19583:A0A350TJL6:normal:A0A350TJL9:normal:3|PF19583:A0A356ARJ9:normal:A0A356ANV7:normal:2|PF19583:A0A3D2IAS3:complement:A0A3D2IB29:complement:-4|PF19583:A0A4Z0Y0I9:normal:A0A4Z0YI10:normal:2|PF19583:A0A6N8I145:complement:A0A6N8I1K0:complement:-2|PF19583:A0A6S6YBY1:complement:A0A6S6XLA2:complemen…
Thioredoxin	PF00085	Thioredoxin	96	61	151	149	5.17	0.4	61/149	6	Thioredoxin	A0A173T5M9|A0A174CFV8|A0A350TJL6|A0A810Q185|A0A1C5V3C4|A0A1C5WRH1|A0A2A6ZAY7|A0A2A7A3S9|A0A2A7AC30|A0A2A7APQ7|A0A2A7AXJ4|A0A2A7BB82|A0A2T3FQV9|A0A329TYV4|A0A329U512|A0A329UAJ5|A0A329UNY8|A0A367FWT8|A0A373B539|A0A373BUJ4|A0A373C0D4|A0A373CB44|A0A373CP17|A0A373CVK1|A0A373NVR5|A0A396LCX5|A0A396MVC8|A0A3A6CC42|A0A3A6DV99|A0A3A6JF83|A0A3A6K4K2|A0A3E2TWW4|A0A3E2V9F4|A0A3R6Q3Y7|A0A3R6QM68|A0A3R6SAY7|A0A…	PF00085:A0A173T5M9:A0A173T4W8:::None:None:TrEMBL|PF00085:A0A174CFV8:A0A174CBQ1:::None:None:TrEMBL|PF00085:A0A174CFV8:A0A174CGT9:::None:None:TrEMBL|PF00085:A0A174CFV8:A0A174CCY5:::None:None:TrEMBL|PF00085:A0A350TJL6:A0A350TJM3:::None:None:TrEMBL|PF00085:A0A810Q185:A0A810Q6D7:::None:None:TrEMBL|PF00085:A0A1C5V3C4:A0A1C5V2M7:::None:None:TrEMBL|PF00085:A0A1C5V3C4:A0A1C5V3H3:::None:None:TrEMBL|PF00085…	PF00085:A0A173T5M9:normal:A0A173T4W8:normal:7|PF00085:A0A174CFV8:complement:A0A174CBQ1:normal:-7|PF00085:A0A174CFV8:complement:A0A174CGT9:complement:-4|PF00085:A0A174CFV8:complement:A0A174CCY5:complement:3|PF00085:A0A350TJL6:normal:A0A350TJM3:complement:7|PF00085:A0A810Q185:normal:A0A810Q6D7:complement:8|PF00085:A0A1C5V3C4:normal:A0A1C5V2M7:normal:-3|PF00085:A0A1C5V3C4:normal:A0A1C5V3H3:normal:7|…
Pyr_redox_2	PF07992	Pyridine nucleotide-disulphide oxidoreductase	60	60	151	149	7.03	0.4	60/149	7		A0A173T5M9|A0A1B2I424|A0A350TJL6|A0A810Q185|A0AAW5KA11|R9LJM7|A0A1Y4EVM3|A0A1Y4GBU4|A0A1C5WRH1|A0A291TCD2|A0A2A6ZAY7|A0A2A7A3S9|A0A2A7AC30|A0A2A7APQ7|A0A2A7AXJ4|A0A2A7BB82|A0A329TYV4|A0A329U512|A0A329UAJ5|A0A329UNY8|A0A367FWT8|A0A373B539|A0A373BUJ4|A0A373C0D4|A0A373CB44|A0A373CP17|A0A373CVK1|A0A373NVR5|A0A396LCX5|A0A396MVC8|A0A3A6CC42|A0A3A6DV99|A0A3A6JF83|A0A3A6K4K2|A0A3E2TWW4|A0A3E2V9F4|A0A3R6Q…	PF07992:A0A173T5M9:A0A173T603:::None:None:TrEMBL|PF07992:A0A1B2I424:A0A1B2I429:::None:None:TrEMBL|PF07992:A0A350TJL6:A0A350TJM2:::None:None:TrEMBL|PF07992:A0A810Q185:A0A810Q1W6:::None:None:TrEMBL|PF07992:A0AAW5KA11:A0AAW5K4N6:::None:None:TrEMBL|PF07992:R9LJM7:R9LJ41:::None:None:TrEMBL|PF07992:A0A1Y4EVM3:A0A1Y4EVC7:::None:None:TrEMBL|PF07992:A0A1Y4GBU4:A0A1Y4GFB8:::None:None:TrEMBL|PF07992:A0A1C5W…	PF07992:A0A173T5M9:normal:A0A173T603:normal:8|PF07992:A0A1B2I424:normal:A0A1B2I429:normal:3|PF07992:A0A350TJL6:normal:A0A350TJM2:complement:6|PF07992:A0A810Q185:normal:A0A810Q1W6:complement:7|PF07992:A0AAW5KA11:normal:A0AAW5K4N6:normal:3|PF07992:R9LJM7:complement:R9LJ41:complement:-3|PF07992:A0A1Y4EVM3:normal:A0A1Y4EVC7:normal:4|PF07992:A0A1Y4GBU4:normal:A0A1Y4GFB8:normal:3|PF07992:A0A1C5WRH1:com…
Ribonuc_red_sm	PF00268	Ribonucleotide reductase, small chain	59	59	151	149	3.96	0.39	59/149	4	Ribonucleotide reductase, small subunit	A0A173T5M9|A0A174CFV8|A0A1C5V3C4|A0A1C5WRH1|A0A291TCD2|A0A2A6ZAY7|A0A2A7A3S9|A0A2A7AC30|A0A2A7APQ7|A0A2A7AXJ4|A0A2A7BB82|A0A2T3FQV9|A0A329TYV4|A0A329U512|A0A329UAJ5|A0A329UNY8|A0A367FWT8|A0A373B539|A0A373BUJ4|A0A373C0D4|A0A373CB44|A0A373CP17|A0A373CVK1|A0A373NVR5|A0A396LCX5|A0A396MVC8|A0A3A6CC42|A0A3A6DV99|A0A3A6JF83|A0A3A6K4K2|A0A3E2TWW4|A0A3E2V9F4|A0A3R6Q3Y7|A0A3R6SAY7|A0A3R6W7J7|A0A416DJW7|A0A…	PF00268:A0A173T5M9:A0A173T3S8:::None:None:TrEMBL|PF00268:A0A174CFV8:A0A174CCI1:::None:None:TrEMBL|PF00268:A0A1C5V3C4:A0A1C5V384:::None:None:TrEMBL|PF00268:A0A1C5WRH1:A0A1C5WR88:::None:None:TrEMBL|PF00268:A0A291TCD2:A0A291TCG2:::None:None:TrEMBL|PF00268:A0A2A6ZAY7:A0A2A6ZAZ9:::None:None:TrEMBL|PF00268:A0A2A7A3S9:A0A2A7A3R7:::None:None:TrEMBL|PF00268:A0A2A7AC30:A0A2A7ABZ9:::None:None:TrEMBL|PF00268…	PF00268:A0A173T5M9:normal:A0A173T3S8:normal:4|PF00268:A0A174CFV8:complement:A0A174CCI1:complement:-3|PF00268:A0A1C5V3C4:normal:A0A1C5V384:normal:4|PF00268:A0A1C5WRH1:complement:A0A1C5WR88:complement:-4|PF00268:A0A291TCD2:normal:A0A291TCG2:normal:4|PF00268:A0A2A6ZAY7:complement:A0A2A6ZAZ9:complement:-4|PF00268:A0A2A7A3S9:normal:A0A2A7A3R7:normal:4|PF00268:A0A2A7AC30:normal:A0A2A7ABZ9:normal:4|PF00…
Ribonuc_red_lgN-Ribonuc_red_lgC-ATP-cone	PF00317-PF02867-PF03477	Ribonucleotide reductase, all-alpha domain-Ribonucleotide reductase, barrel domain-ATP cone domain	56	56	151	149	2.98	0.37	56/149	3	Ribonucleotide reductase, large subunit	A0A173T5M9|A0A174CFV8|A0A1C5V3C4|A0A1C5WRH1|A0A291TCD2|A0A2A6ZAY7|A0A2A7A3S9|A0A2A7AC30|A0A2A7APQ7|A0A2A7AXJ4|A0A2A7BB82|A0A2T3FQV9|A0A329TYV4|A0A329U512|A0A329UAJ5|A0A329UNY8|A0A367FWT8|A0A373B539|A0A373BUJ4|A0A373C0D4|A0A373CB44|A0A373CP17|A0A373CVK1|A0A396LCX5|A0A396MVC8|A0A3A6CC42|A0A3A6DV99|A0A3A6JF83|A0A3A6K4K2|A0A3E2TWW4|A0A3E2V9F4|A0A3R6SAY7|A0A3R6W7J7|A0A416DJW7|A0A416KM15|A0A416PHM9|A0A…	PF00317-PF02867-PF03477:A0A173T5M9:A0A173T3P9:::None:None:TrEMBL|PF00317-PF02867-PF03477:A0A174CFV8:A0A174CCK4:::None:None:TrEMBL|PF00317-PF02867-PF03477:A0A1C5V3C4:A0A1C5V361:::None:None:TrEMBL|PF00317-PF02867-PF03477:A0A1C5WRH1:A0A1C5WRC4:::None:None:TrEMBL|PF00317-PF02867-PF03477:A0A291TCD2:A0A291TCF8:::None:None:TrEMBL|PF00317-PF02867-PF03477:A0A2A6ZAY7:A0A2A6ZAV9:::None:None:TrEMBL|PF00317-P…	PF00317-PF02867-PF03477:A0A173T5M9:normal:A0A173T3P9:normal:3|PF00317-PF02867-PF03477:A0A174CFV8:complement:A0A174CCK4:complement:-2|PF00317-PF02867-PF03477:A0A1C5V3C4:normal:A0A1C5V361:normal:3|PF00317-PF02867-PF03477:A0A1C5WRH1:complement:A0A1C5WRC4:complement:-3|PF00317-PF02867-PF03477:A0A291TCD2:normal:A0A291TCF8:normal:3|PF00317-PF02867-PF03477:A0A2A6ZAY7:complement:A0A2A6ZAV9:complement:-3|…
Desulfoferrodox-Desulfoferrod_N	PF01880-PF06397	Desulfoferrodoxin-Desulfoferrodoxin, N-terminal domain	48	48	151	149	5.97	0.32	48/149	7		A0A1C5V3C4|A0A1C5WRH1|A0A2A6ZAY7|A0A2A7A3S9|A0A2A7AC30|A0A2A7APQ7|A0A2A7BB82|A0A2T3FQV9|A0A329TYV4|A0A329U512|A0A367FWT8|A0A373B539|A0A373BUJ4|A0A373C0D4|A0A373CB44|A0A373CP17|A0A373CVK1|A0A373NVR5|A0A396LCX5|A0A396MVC8|A0A3A6DV99|A0A3A6JF83|A0A3A6K4K2|A0A3E2TWW4|A0A3E2V9F4|A0A3R6Q3Y7|A0A3R6QM68|A0A3R6SAY7|A0A3R6W7J7|A0A416DJW7|A0A416K2D8|A0A416KM15|A0A416PHM9|A0A417AQA3|A0A564THK5|A0A810Q1I2|A0A…	PF01880-PF06397:A0A1C5V3C4:A0A1C5V2S1:::None:None:TrEMBL|PF01880-PF06397:A0A1C5WRH1:A0A1C5WRZ1:::None:None:TrEMBL|PF01880-PF06397:A0A2A6ZAY7:A0A2A7A3Q8:::None:None:TrEMBL|PF01880-PF06397:A0A2A7A3S9:A0A2A7A3Q8:::None:None:TrEMBL|PF01880-PF06397:A0A2A7AC30:A0A2A7A3Q8:::None:None:TrEMBL|PF01880-PF06397:A0A2A7APQ7:A0A2A7A3Q8:::None:None:TrEMBL|PF01880-PF06397:A0A2A7BB82:A0A2A7A3Q8:::None:None:TrEMBL|…	PF01880-PF06397:A0A1C5V3C4:normal:A0A1C5V2S1:normal:-6|PF01880-PF06397:A0A1C5WRH1:complement:A0A1C5WRZ1:complement:5|PF01880-PF06397:A0A2A6ZAY7:complement:A0A2A7A3Q8:complement:7|PF01880-PF06397:A0A2A7A3S9:normal:A0A2A7A3Q8:normal:-7|PF01880-PF06397:A0A2A7AC30:normal:A0A2A7A3Q8:normal:-3|PF01880-PF06397:A0A2A7APQ7:complement:A0A2A7A3Q8:complement:8|PF01880-PF06397:A0A2A7BB82:complement:A0A2A7A3Q8…
Rubrerythrin-RUBY_RBDX	PF02915-PF21349	Rubrerythrin-Rubrerythrin, rubredoxin-like domain	41	41	151	149	6.82	0.27	41/149	8	Rubrerythrin	A0A1Y4WC39|A0A1C5V3C4|A0A1C5WRH1|A0A2A6ZAY7|A0A2A7A3S9|A0A2A7AC30|A0A2A7APQ7|A0A2A7BB82|A0A2T3FQV9|A0A329TYV4|A0A329U512|A0A367FWT8|A0A373B539|A0A373BUJ4|A0A373C0D4|A0A373CB44|A0A373CP17|A0A373CVK1|A0A373NVR5|A0A396LCX5|A0A396MVC8|A0A3A6DV99|A0A3A6JF83|A0A3A6K4K2|A0A3E2TWW4|A0A3E2V9F4|A0A3R6SAY7|A0A3R6W7J7|A0A416DJW7|A0A417AQA3|A0A564THK5|A0A810Q1I2|A0A844EHP6|A0A923MJN4|A0A9E1GJG2|A0AAE3DEZ4|A0A…	PF02915-PF21349:A0A1Y4WC39:A0A1Y4WE76:::None:None:TrEMBL|PF02915-PF21349:A0A1C5V3C4:A0A1C5V274:::None:None:TrEMBL|PF02915-PF21349:A0A1C5WRH1:A0A1C5WS11:::None:None:TrEMBL|PF02915-PF21349:A0A2A6ZAY7:A0A2A6ZAW7:::None:None:TrEMBL|PF02915-PF21349:A0A2A7A3S9:A0A2A6ZAW7:::None:None:TrEMBL|PF02915-PF21349:A0A2A7AC30:A0A2A7ACB2:::None:None:TrEMBL|PF02915-PF21349:A0A2A7APQ7:A0A2A6ZAW7:::None:None:TrEMBL|…	PF02915-PF21349:A0A1Y4WC39:normal:A0A1Y4WE76:normal:-4|PF02915-PF21349:A0A1C5V3C4:normal:A0A1C5V274:normal:-7|PF02915-PF21349:A0A1C5WRH1:complement:A0A1C5WS11:complement:6|PF02915-PF21349:A0A2A6ZAY7:complement:A0A2A6ZAW7:complement:8|PF02915-PF21349:A0A2A7A3S9:normal:A0A2A6ZAW7:normal:-8|PF02915-PF21349:A0A2A7AC30:normal:A0A2A7ACB2:normal:-4|PF02915-PF21349:A0A2A7APQ7:complement:A0A2A6ZAW7:comple…
TM1586_NiRdase	PF14512	Putative TM nitroreductase	38	38	151	149	4.94	0.25	38/149	5		A0A173T5M9|A0A810Q185|A0A1C5V3C4|A0A291TCD2|A0A2A6ZAY7|A0A2A7A3S9|A0A2A7AC30|A0A2A7APQ7|A0A2A7BB82|A0A329TYV4|A0A329U512|A0A329UAJ5|A0A329UNY8|A0A367FWT8|A0A373NVR5|A0A396LCX5|A0A3A6CC42|A0A3A6DV99|A0A3A6JF83|A0A3E2TWW4|A0A3E2V9F4|A0A416KM15|A0A416ZDC8|A0A417UJJ2|A0A564THK5|A0A6N7TV08|A0A810Q1I2|A0A844EHP6|A0A923MJN4|A0A943ITC7|A0A9E1GJG2|A0AAE3DEZ4|A0AAX1QKL2|A0AB35Y2V1|A0AB35Y8W5|A8S6V8|D4K7M2|…	PF14512:A0A173T5M9:A0A173T659:::None:None:TrEMBL|PF14512:A0A810Q185:A0A810PVD2:::None:None:TrEMBL|PF14512:A0A1C5V3C4:A0A1C5V3B4:::None:None:TrEMBL|PF14512:A0A291TCD2:A0A291TCJ9:::None:None:TrEMBL|PF14512:A0A2A6ZAY7:A0A2A6ZB09:::None:None:TrEMBL|PF14512:A0A2A7A3S9:A0A2A7A3X0:::None:None:TrEMBL|PF14512:A0A2A7AC30:A0A2A7AC88:::None:None:TrEMBL|PF14512:A0A2A7APQ7:A0A2A7A3X0:::None:None:TrEMBL|PF14512…	PF14512:A0A173T5M9:normal:A0A173T659:normal:5|PF14512:A0A810Q185:normal:A0A810PVD2:normal:3|PF14512:A0A1C5V3C4:normal:A0A1C5V3B4:normal:5|PF14512:A0A291TCD2:normal:A0A291TCJ9:normal:5|PF14512:A0A2A6ZAY7:complement:A0A2A6ZB09:complement:-5|PF14512:A0A2A7A3S9:normal:A0A2A7A3X0:normal:5|PF14512:A0A2A7AC30:normal:A0A2A7AC88:normal:5|PF14512:A0A2A7APQ7:complement:A0A2A7A3X0:complement:-5|PF14512:A0A2A…
Rhodanese-Pyr_redox_dim-Pyr_redox_2	PF00581-PF02852-PF07992	Rhodanese-like domain-Pyridine nucleotide-disulphide oxidoreductase, dimerisation domain-Pyridine nucleotide-disulphide oxidoreductase	38	38	151	149	2.26	0.25	38/149	2		A0A174CFV8|A0A1C5V3C4|A0A1C5WRH1|A0A2A6ZAY7|A0A2A7A3S9|A0A2A7APQ7|A0A2A7BB82|A0A2T3FQV9|A0A329TYV4|A0A329U512|A0A373B539|A0A373BUJ4|A0A373C0D4|A0A373CB44|A0A373CP17|A0A373NVR5|A0A396MVC8|A0A3A6DV99|A0A3A6K4K2|A0A3E2TWW4|A0A3R6Q3Y7|A0A3R6QM68|A0A3R6SAY7|A0A3R6W7J7|A0A416DJW7|A0A416K2D8|A0A416PHM9|A0A416ZDC8|A0A417AQA3|A0A810Q1I2|A0A844EHP6|A0A923MJN4|A0A9E1GJG2|A0AAE3DEZ4|A0AAW3WYE8|A0AAX1QKL2|D7G…	PF00581-PF02852-PF07992:A0A174CFV8:A0A174CBR2:::None:None:TrEMBL|PF00581-PF02852-PF07992:A0A1C5V3C4:A0A1C5V2T0:::None:None:TrEMBL|PF00581-PF02852-PF07992:A0A1C5WRH1:A0A1C5WRQ7:::None:None:TrEMBL|PF00581-PF02852-PF07992:A0A2A6ZAY7:A0A2A6ZB06:::None:None:TrEMBL|PF00581-PF02852-PF07992:A0A2A7A3S9:A0A2A7A452:::None:None:TrEMBL|PF00581-PF02852-PF07992:A0A2A7APQ7:A0A6A8KKI5:::None:None:TrEMBL|PF00581-P…	PF00581-PF02852-PF07992:A0A174CFV8:complement:A0A174CBR2:complement:2|PF00581-PF02852-PF07992:A0A1C5V3C4:normal:A0A1C5V2T0:normal:-2|PF00581-PF02852-PF07992:A0A1C5WRH1:complement:A0A1C5WRQ7:complement:2|PF00581-PF02852-PF07992:A0A2A6ZAY7:complement:A0A2A6ZB06:complement:2|PF00581-PF02852-PF07992:A0A2A7A3S9:normal:A0A2A7A452:normal:-2|PF00581-PF02852-PF07992:A0A2A7APQ7:complement:A0A6A8KKI5:comple…
Fer4_21	PF14697	4Fe-4S dicluster domain	31	31	151	149	5.29	0.2	31/149	5		A0A174CFV8|A0A1C5V3C4|A0A2A6ZAY7|A0A2A7A3S9|A0A2A7APQ7|A0A2A7BB82|A0A2T3FQV9|A0A329TYV4|A0A329U512|A0A373NVR5|A0A396MVC8|A0A3A6DV99|A0A3E2TWW4|A0A3R6Q3Y7|A0A3R6QM68|A0A3R6SAY7|A0A3R6W7J7|A0A416DJW7|A0A416K2D8|A0A416PHM9|A0A416ZDC8|A0A417AQA3|A0A810Q1I2|A0A844EHP6|A0A923MJN4|A0A9E1GJG2|A0AAE3DEZ4|A0AAW3WYE8|A0AAX1QKL2|E2ZNH2|A0A858C0J9	PF14697:A0A174CFV8:A0A174CFG4:::None:None:TrEMBL|PF14697:A0A1C5V3C4:A0A1C5V2D3:::None:None:TrEMBL|PF14697:A0A2A6ZAY7:A0A2A6ZB25:::None:None:TrEMBL|PF14697:A0A2A7A3S9:A0A2A6ZB25:::None:None:TrEMBL|PF14697:A0A2A7APQ7:A0A2A6ZB25:::None:None:TrEMBL|PF14697:A0A2A7BB82:A0A2A7BBG1:::None:None:TrEMBL|PF14697:A0A2T3FQV9:A0A2T3FQZ5:::None:None:TrEMBL|PF14697:A0A329TYV4:A0A2A6ZB25:::None:None:TrEMBL|PF14697…	PF14697:A0A174CFV8:complement:A0A174CFG4:complement:5|PF14697:A0A1C5V3C4:normal:A0A1C5V2D3:normal:-5|PF14697:A0A2A6ZAY7:complement:A0A2A6ZB25:complement:5|PF14697:A0A2A7A3S9:normal:A0A2A6ZB25:normal:-5|PF14697:A0A2A7APQ7:complement:A0A2A6ZB25:complement:6|PF14697:A0A2A7BB82:complement:A0A2A7BBG1:complement:5|PF14697:A0A2T3FQV9:complement:A0A2T3FQZ5:complement:5|PF14697:A0A329TYV4:normal:A0A2A6ZB2…
